# LeukGenePipeline: Modular Workflow for Genomic Datasets

**DOI:** 10.1101/2025.08.01.668175

**Authors:** Ana Carolina Pacífico dos Santos, Omar Arias-Gaguancela

## Abstract

Analyzing human genome data has become increasingly common, supported by the growing availability of public repositories that enable statistical modeling and predictive analysis. However, researchers from wet lab-based disciplines often face challenges due to limited training in programming and computational tools. To address this barrier, we introduce LeukGenePipeline (LGP): a user-friendly, Python-based tool designed to automate core genomic analyses. As a proof of concept, LGP was used to perform mutation classification, copy number variation (CNV) analysis, pathway enrichment analysis (PEA), and gene ontology (GO) enrichment using data from the COSMIC public database (v101) with a focus on acute myeloid leukemia (AML). Data consisted of a mutation table with 830,978 unique rows associated with protein-coding genes, and a CNV table with 12,926 gene-level entries. LGP outputs revealed frequently mutated, CNV-altered genes, and enrichment of key transcription factors associated with leukemogenesis.
