## Supplementary Table S1 for "LeukGenePipeline: Modular Workflow for Genomic Datasets"

COX4I2
DUSP15
TTLL9
PDRG1
RALGAPA2
PBX4
PRKX
MYLK2
HM13
LBP
LPAR2
SCAPER
CCM2L
ZNF682
ATP13A1
DNAAF5
ZNF626
LCE3C
ABCG1
LCE3B
ERG
ORAI3
MX1
RHD
DRC7
TRPM3
ZNF430
TMPRSS3
TMEM231
VKORC1
KRI1
KATNB1
PRR14
DLD
FBN3
TP53TG3B
KEAP1
PSMC2
LUC7L2
UBE3C
CRLF2
STARD3NL
RNF40
SH3BGR
COL20A1
MTG2
EIF4A1
PLAC1
ILF3
PDAP1
DOCK6
PLPPR2
ITGB2
VPS26C
C2CD2
PDXK
ZNF93
TTC3
EPOR
MAGEB2
TTC19
DERL1
SPEM2
COPS5
NSD3
INTS10
RIPPLY3
NEIL2
PAFAH1B1
ICAM5
POMK
ATP6V1C1
PSMA2
PMS2
PANX1
LIME1
ST6GALNAC3
UBASH3A
ICOSLG
CHCHD3
RABGEF1
FNTA
GLOD4
KBTBD2
HUS1
SPDYE4
TMEM248
RAD21
RINT1
MYT1
ZNF624
IMPAD1
EIF3G
ARCN1
IDI1
TMEM249
SOX8
PTK6
PRRG1
TRAPPC10
ADAMTS1
ATXN7L1
SULF2
METTL9
ZDHHC11
WIPI2
ARMC10
TBC1D31
EMP2
METTL2B
FHIT
HNRNPM
BTNL3
BCL2L1
ODF2L
NUB1
ZNF572
C21ORF62
CDK13
RNF19A
CUL5
NOM1
SLC17A9
SOX18
TNPO3
SLC37A1
CBR1
ZNF646
ZFP91
ATP1B2
DCAF13
VIRMA
STYXL1
HCN2
OR51A4
DMD
CFAP52
TRAPPC9
NUDCD3
ZNF561
C8ORF76
KDM6A
SHD
SLC39A14
TYK2
ARMH1
BOP1
MARCH2
ago.2
CREB3L3
ZNF101
PCDHGA1
TGS1
MTDH
CNOT7
ZNF250
ZSWIM7
JRK
PTP4A3
LARP4B
UBR5
OOSP2
GTF2E2
MMP26
GATAD1
OPRL1
RBBP8NL
PRPF6
PDIA2
LHPP
FBRS
TMEM209
ZNF843
STX1B
PNMA6A
TPSD1
ZNF324
DSCAM
SLC25A43
CCDC159
DYNC2H1
IL10RB
EIF4ENIF1
PDE4A
PIP4P2
ANGPTL4
CYYR1
TSNARE1
TIGD5
GPAA1
PRG2
DCC
FABP5
PITPNA
MCPH1
RMDN1
POU2F3
